# A Web-based software toolkit for accessible and best-practice machine learning analyses in biomedical research

**DOI:** 10.64898/2026.06.05.730487

**Authors:** Paulo Lyra, Junhao Qiu, Khai Dang, Alyssa Pybus, Isis Narvaez-Bandera, Maansi Singh, Qiang Gu, Luke Sargent, Allison Creason, Jeremy Goecks

**Author notes:** Equal Contributions (Paulo Lyra, Junhao Qiu).

## Abstract

Machine learning is increasingly central to biomedical research, but using machine learning well often requires substantial computational expertise and methodological care to produce high-quality results. To make machine learning tools more accessible to biomedical researchers while supporting best-practice approaches, we developed the Galaxy Learning and Modeling (GLEAM) software toolkit. GLEAM enables researchers to perform supervised machine learning analyses through a set of web-based, code-free software tools for tabular, image, and multimodal biomedical datasets. GLEAM standardizes data partitioning, model selection, training, evaluation, and reporting, helping researchers apply machine learning with greater rigor and consistency. GLEAM runs on the Galaxy computational workbench and uses Galaxy’s core features to make all analyses accessible, reproducible, and scalable. We validated GLEAM on three biomedical tasks: predicting patient response to immunotherapy, skin lesion classification, and cancer recurrence prediction. Across these tasks, GLEAM produced highly accurate predictive models and improved transparency, reproducibility, and rigor.

---

Machine learning (ML) has become essential to modern biomedical data research. Several of the most cited papers in this century describe ML methods^1^, and review articles across many biomedical fields highlight both methodological advances and practical applications of ML^2–4^. ML is used for tasks ranging from automated image analysis^5^ and imputing missing values^6^ to modeling multimodal omics of cellular function^7^ and clinical applications such as disease classification, risk stratification, and outcome prediction^8,9^. Despite this broad impact, ML can be difficult to use well^10^. Effective use requires methodological knowledge, including which ML models are applicable for different data types and how to evaluate them well^11^. It also requires computational knowledge to use software libraries and computing resources in ways that produce robust, complete, well-documented analyses^12^.

Modern software libraries and analysis platforms have been developed to provide high-level components for doing ML. General-purpose frameworks, such as Scikit-Learn^13^, PyTorch^14^, and TensorFlow^15^, provide ready-to-use ML models and data preprocessing. Meanwhile, automatic ML (AutoML) frameworks, including PyCaret^16^ and AutoGluon^17^, can automate model selection, training, and evaluation. However, these libraries are largely focused on empowering software developers and computational researchers rather than the biomedical research community. Thus, scientists still must define splits, assemble pipelines, manage compute resources, and document settings and results across disconnected components^18,19^. This imposes a high degree of complexity for using ML, especially for researchers without informatics expertise. As a result, ML-focused biomedical analyses remain difficult to perform and vulnerable to avoidable errors in data preprocessing, model selection, and evaluation^20^. These challenges reduce the impact of ML and the validity of ML-based results in biomedical research.

To address these challenges and gaps, we developed the Galaxy Learning and Modeling (GLEAM) software toolkit. GLEAM provides comprehensive code-free and best-practice supervised machine learning for tabular, image, and multimodal biomedical data. Using only a web browser and GLEAM, scientists can perform high-quality and scalable machine learning from start to finish.GLEAM uses intelligent defaults and best-practice ML libraries to simplify machine learning for scientists while promoting robust modeling and evaluation. GLEAM produces comprehensive evaluation reports that summarize model performance and features driving model predictions. GLEAM is built on the popular Galaxy^21–23^ computational workbench, which is used by thousands of scientists worldwide. Galaxy integration powers GLEAM by providing an accessible user interface for its ML tools, complete reproducibility of all modeling, access to computing resources such as GPUs, and integration with thousands of other software tools. To demonstrate GLEAM’s capabilities, we use it to analyze public datasets for three different biomedical applications. We show that GLEAM provides highly accurate performance and illustrate how consistent inputs, explicit split handling, and report-guided evaluation support thorough and best-practice use of ML in biomedical research. A website summarizing GLEAM, with links to its tools, tutorials, and source code, is available at https://goeckslab.github.io/gleam/.
