## Supplemental tables for "A Web-based software toolkit for accessible and best-practice machine learning analyses in biomedical research"

### Sheet: Sup Table 1
Supplementary Table 1: Overview of the core GLEAM learner tools
Aspect	Tabular Learner	Image Learner	Multimodal Learner
Core ML engine	PyCaret	Ludwig	AutoGluon Multimodal
Primary training input	CSV/TSV tabular dataset	Metadata CSV plus image ZIP archive	CSV/TSV dataset with structured features and optional text/image columns
Supported tasks	Classification Regression	Binary classification Multi-class classification Regression	Classification Regression
Training / model selection strategy	Compare candidate models, rank by the chosen metric, save the best model, and optionally tune it	Train one user-selected vision backbone with configurable training settings	Preset-driven multimodal training with selectable text/image backbones and an optional time budget
Exposed model / backbone breadth	18 classification models 25 regression models	129 image model / backbone options	8 text backbones 76 image backbones
Representative model families	Linear models, trees, boosting, SVM, kNN, MLP, and discriminant analysis	ResNet, EfficientNet, ConvNeXt, ViT, Swin, MobileNet, VGG, and MetaFormer	Transformer text encoders plus timm vision backbones plus structured features
Typical use case	Structured clinical, experimental, or omics-style tabular datasets	Image studies organized through a metadata table and ZIP archive	Integrated studies combining structured variables with text and/or images
Primary outputs	H5 model HTML report Best-model parameter CSV	Ludwig model HTML report Predictions / statistics / plots collection	HTML report JSON metrics YAML config

### Sheet: Sup Table 2
Supplementary Table 2: Main software libraries used to implement GLEAM learner tools
Tabular Learner	Image Learner	Multimodal Learner
pycaret	ludwig	autogluon
scikit-learn	torch	torch
pandas	pandas	pandas
numpy	numpy	numpy
plotly	plotly	plotly
matplotlib	matplotlib	scikit-learn
shap	yaml	shap
joblib	scikit-learn	yaml
h5py	MetaFormer	matplotlib

### Sheet: Sup Table 3
Supplementary Table 3: General plot and table counts in the learner reports
Report element	Tabular Learner	Image Learner	Multimodal Learner
Plot	23	21	23
Table	7	5	9

### Sheet: Sup Table 4
Supplementary Table 4: Methodological safeguards, transparency, and reproducibility across GLEAM learner tools
Aspect	Tabular Learner	Image Learner	Multimodal Learner
Separate external test dataset input	Yes	No separate test CSV/TSV; uses one metadata table	Yes
Pre-existing split-column support	No	Yes	Yes
Automatic internal splitting when no fixed split / test set is provided	Yes	Yes	Yes
Cross-validation support	Yes	No exposed k-fold option	Yes
Leakage-aware grouping via sample ID	Yes, for internal train/test splitting and group-aware CV; external test-set overlap is not automatically removed	Yes, when no split column is provided	Yes
Binary classification threshold control	Yes	Yes	Yes
User-exposed training customization	Train size, normalization, feature selection, CV folds, outlier removal, multicollinearity removal, polynomial features, imbalance handling	Pretrained vs scratch, fine-tuning, resize, augmentation, epochs, learning rate, batch size, split proportions, validation metric and early stopping	Quality preset, evaluation metric, time limit, deterministic mode, validation size, CV folds, epochs, learning rate, batch size, image/text backbones and extra AutoGluon hyperparameters
Transparency / explainability outputs	Performance summary, model comparison, feature importance / SHAP, ROC/PR, confusion matrix, calibration, and threshold analysis	Learning curves, confusion matrix, ROC/PR, calibration, confidence diagnostics, and Grad-CAM when available	Dataset overview, train/val/test summaries, per-class metrics, ROC/PR, threshold diagnostics, confidence plots, and trained model archive
Reproducibility artifacts	Random seed, saved model, setup parameters, best-model parameter table, and HTML report	Random seed, model artifact, predictions.csv, JSON stats, PNG visualizations, and HTML report	Random seed, HTML report, JSON metrics, and YAML config

### Sheet: Sup Table 5
Supplementary Table 5: User-selectable XML parameter options across GLEAM learner tools
XML Option Group	Tabular Learner	Image Learner	Multimodal Learner
Task / workflow selector	Task dropdown: classification or regression Optional separate test dataset toggle	Task dropdown: auto, binary classification, multi-class classification, or regression Optional label / image column override	No explicit task dropdown; task is inferred from the target column Optional image modality toggle and repeatable image ZIP inputs
Model / backbone menu depth	18 selectable classification algorithms 25 selectable regression algorithms	129 selectable vision backbones	8 text backbones 76 image backbones
Model / backbone family breadth	Linear, tree, boosting, SVM, kNN, MLP, discriminant, kernel, Bayesian, and robust regression families	ResNet, ResNeXt, Wide ResNet, EfficientNet / EfficientNetV2, RegNetX / RegNetY, VGG, ShuffleNet, SqueezeNet, Swin / SwinV2, ViT, ConvNeXt, MaxViT, AlexNet, GoogLeNet, Inception, MobileNet, IdentityFormer, RandFormer, PoolFormerV2, ConvFormer, and CAFormer	Text: DeBERTa-v3, ELECTRA, RoBERTa, BERT, DistilRoBERTa, ALBERT Image: Swin, CAFormer, ViT, ConvNeXt, EVA02, and ResNet50 variants
Representative selectable models / backbones	Logistic / linear regression, elastic net, random forest, extra trees, XGBoost, LightGBM, CatBoost, SVM, kNN, MLP, Bayesian ridge	resnet18, efficientnet_b7, swin_v2_b, vit_h_14, convnext_large, maxvit_t, caformer_b36, convformer_m36_384, randformer_m48	microsoft/deberta-v3-base, google/electra-base-discriminator, swin_base_patch4_window7_224.ms_in22k_ft_in1k, caformer_b36.sail_in22k_ft_in1k, convnext_base.fb_in22k_ft_in1k, eva02_base_patch14_448.mim_in22k_ft_in1k
Metric / objective selector	Best-model ranking metrics Classification: Accuracy, ROC-AUC, Precision, Recall, F1, Kappa, Log Loss, PR-AUC weighted Regression: R2, MAE, MSE, RMSE, RMSLE, MAPE	Task-aware validation metric menu Binary: ROC-AUC, Accuracy, Precision, Recall, Loss, Auto Multi-class: Accuracy, Loss, Auto Regression: MSE, MAE, RMSE, RMSPE, Loss, Auto	27 evaluation-metric menu entries Includes accuracy, balanced accuracy, F1 / precision / recall variants, ROC-AUC variants, average precision, log loss, MSE, RMSE, MAE, MSLE, and R2
Split / leakage controls in XML	Separate test dataset yes / no Sample ID grouping yes / no Cross-validation yes / no with 2-20 folds Train-size control	Optional sample ID column Uses existing split column when present Otherwise exposes train / val / test proportions	Separate test dataset yes / no Sample ID grouping yes / no Validation fraction or train / val / test split string Optional k-fold CV with fold count
Training-regime controls	Compare all algorithms or only a selected subset Optional best-model hyperparameter tuning Random seed	Pretrained yes / no Fine-tune yes / no Epochs, early stopping, learning rate, batch size, and binary threshold	3 quality presets: medium, high, best Time limit, deterministic mode, epochs, learning rate, batch size, and binary threshold
Preprocessing / expert controls	Normalization, feature selection, outlier removal, multicollinearity removal, polynomial features, class-imbalance correction	13 resize choices from original size to 512x512 6 augmentation toggles: horizontal flip, vertical flip, rotate, blur, brightness, contrast	Optional image-modality branch and missing-image strategy Free-text JSON / YAML hyperparameter override
